# Signatures of mitonuclear coevolution in a warbler species complex

**DOI:** 10.1101/2020.04.06.028506

**Authors:** Silu Wang, Madelyn J. Ore, Else K. Mikkelsen, Julie Lee-Yaw, David P. L. Toews, Sievert Rohwer, Darren Irwin

## Abstract

Mitochondrial (mtDNA) and nuclear (nDNA) genes interact to govern metabolic pathways of mitochondria. When differentiated populations interbreed at secondary contact, incompatibilities between mtDNA of one population and nDNA of the other could result in low fitness of hybrids. In northwestern North America, two hybridizing species of warblers, *Setophaga occidentalis* (abbreviated as SOCC) and *S. townsendi* (STOW), provide an excellent system to investigate the potential co-adaptation of mitochondrial and nuclear DNA. The inland population of STOW (inland STOW) harbors mtDNA haplotype that is half a million years divergent from the SOCC mtDNA, and these populations also differ strongly in a few nDNA regions. Coastal populations of STOW (coastal STOW) have mixed ancestry, consistent with ancient hybridization of SOCC and inland STOW-like population. Of the few highly-differentiated nDNA regions between inland STOW and SOCC, one of these regions (on chromosome 5) is also differentiated between coastal STOW and inland STOW, and covaries with mtDNA among coastal STOW populations. Genes in this 1.2Mb region of chromosome 5 are associated with fatty acid oxidation and energy-related signaling transduction, both of which are closely associated with mitochondrial function. This chromosome 5 region is correlated with mtDNA haplotypes both within and across sampling sites, a pattern consistent with mitonuclear co-adaptation. We show that such mitonuclear coevolution might be maintained by climate-related selection, because mitonuclear ancestry is correlated with climatic conditions among sampling sites. Together, our observation suggests climatic-associated adaptation shaping mitonuclear differentiation and introgression in this species complex.
