## Supplemental Table2 for "Signatures of mitonuclear coevolution in a warbler species complex"

### Sheet: chr5.candidate1M.genes.names.fu
ID	Function	start	end	direction	TaeG.ID	Gene name	abbreviation	GO Molecular/biological functions	Related mitochondrial function	Reference	NCBI Accesssion	Uniprot Accession	Annotation info
1	Energy-related signaling transduction	3726725	3728106	-	100221946	inositol 1,4,5-trisphosphate receptor-interacting protein-like 1	IP3R1	Protein kinase inhibitaor activity; Ca2+ relase	Mitochondrial voltage-dependent anion channel	Kiviluoto et al. 2013. Molecular Cell Research. 1833: 1612-1624.	XM_002199194	Q8IWB1	ID=snap_masked-chr5-processed-gene-37.12;Name=snap_masked-chr5-processed-gene-37.12
2		3909423	3944763	+	100230500	regulator of G protein signaling 6	RGS6	GTPase activity; intracullular signal transduction	Mitochondria-dependent apoptosis	Maity et al. 2011. J. Biol. Chem. 287: 4972-4981.	XM_030274408	P49758	ID=snap_masked-chr5-processed-gene-39.11;Name=snap_masked-chr5-processed-gene-39.11
3		3950193	3969052	+	100230500	regulator of G protein signaling 6	RGS6	GTPase activity; intracullular signal transduction	Mitochondria-dependent apoptosis	Maity et al. 2011. J. Biol. Chem. 287: 4972-4981.	XM_030274408	P49758	ID=snap_masked-chr5-processed-gene-39.12;Name=snap_masked-chr5-processed-gene-39.12
7		4293130	4313915	+	100223971	presenilin 1	PSEN1	ATPase binding; aspartic endopeptidase activity; growth factor receptor binding	Mitochondrial Ca2+ homeostasis, mitochondrial-ER sginaling, mitochondrial respiration	Sarasija et al. 2018. elife. 7:333052.	XM_002200390	P49768	ID=maker-chr5-snap-gene-43.8;Name=maker-chr5-snap-gene-43.8
8		4335909	4376786	+	100222967	papilin, proteoglycan like sulfated glycoprotein	PAPLN	Serine-type endopeptidase inhibitor activity	Mitochondria released serine protease-dependent cell death	Suzuki et al. 2001. Mol. Cell. 8: 613-621.	XM_030274365	D3ZD40	ID=maker-chr5-snap-gene-43.12;Name=maker-chr5-snap-gene-43.12
9		4375633	4408021	-	100226855	NUMB endocytic adaptor protein	NUMB	Alpha-catenin binding; beta-catenin binding; cadherin binding	Drp1-mediated mitochondrial fission	Liu et al. 2019. Antioxid Redox Signal. 30: 1797-1816.	XM_030274375	E1B8G1	ID=maker-chr5-snap-gene-44.3;Name=maker-chr5-snap-gene-44.3
18		4786175	4794879	+	100217582	solute carrier family 5 member 12	SLC5A12	Sodium-glucose transportor; Lactate transmembrane transportor	Lactate uptake, Tricarboxylic Acid (TCA) cycle activation	Pucino et al. 2019. Cell Metabolism. 30: 1055-1074.	XM_030273325	Q9H2X9	ID=maker-chr5-snap-gene-48.5;Name=maker-chr5-snap-gene-48.5
19		4875393	4917499	-	100227176	leucine rich repeat containing G protein-coupled receptor 4	LGR4	G protein-coupled peptide receptor activity; activation of adenylate cyclase activity (converting ATP to cAMP)	cAMP/protein kinase A signaling in mitochondrial physiology; Mitochondrion numbers	Amer & Hebert-Chatelain 2018. Biochim Biophys Acta Bioenerg. 1859: 868-877; Wang et al. 2012. J. Am. Soc. Nephrol. 23: 281-293.	XM_030273326	Q9BXB1	ID=maker-chr5-snap-gene-49.3;Name=maker-chr5-snap-gene-49.3
20		4951494	4966577	-	100224293	lin-7 homolog C, crumbs cell polarity complex component	LIN7C	Cytoskeletal protein binding; axocytosis; protein transport	Mitochondrial apoptotic Ca2+ signaling	Mendes et al. 2005. J. Biol. Chem. 280: 40892-900.	XM_002194136	Q9NUP9	ID=maker-chr5-snap-gene-49.4;Name=maker-chr5-snap-gene-49.4
22		5142823	5172249	-	100224291	kinesin family member 18A	KIF18A	ATPase acitivty, ATP-dependent microtubule motor activity	Mitochondrial transportation	Pereira et al. 1997. J. Cell Biol. 136: 1081-1090.	XM_012573759	Q8NI77	ID=maker-chr5-snap-gene-51.2;Name=maker-chr5-snap-gene-51.2
5	Fatty acid metabolism	4227479	4251606	-	100226854	zinc finger FYVE-type containing 1	ZFYVE1	1-phosphatidylinositol binding; lipid droplet formation; cellular response to starvation; negative regulation of phosphatase activity	Mitochondrial biosynthesis	Cheung et al. 2001. Biochem. 355:113-121.	XM_030274386	Q9HBF4	ID=maker-chr5-snap-gene-42.7;Name=maker-chr5-snap-gene-42.7
10		4461621	4463212	+	100221946	acyl-coenzyme A thioesterase 5-like (LOC100221946)	ACOT5	Acyl-CoA metabolic process; long-chain fatty acid metabolic process	Mitochondrial fatty acid beta-oxidation	Hunt et al. 2002. J. Biol. Chem. 277: 1128-1138; Tillander, et al. Trends Endocrinol. Metab. 28: 473-484.	XM_002199194	B5X156	ID=maker-chr5-snap-gene-44.0;Name=maker-chr5-snap-gene-44.0
11		4464332	4475990	+	100224870	acyl-coenzyme A thioesterase 1	ACOT1	Acyl-CoA metabolic process; long-chain fatty acid metabolic process	Mitochondrial fatty acid beta-oxidation	Hunt et al. 2002. J. Biol. Chem. 277: 1128-1138; Tillander, et al. Trends Endocrinol. Metab. 28: 473-484.	XM_030274359	Q86TX2	ID=maker-chr5-snap-gene-44.1;Name=maker-chr5-snap-gene-44.1
14		4540115	4587491	-	100190170	prostaglandin reductase 2	PTGR2	Catalyze NAD(P)H to NADP+ Oxidoreductase; prostaglandin metabolic process	Mitochondrial Bax apoptosis	Lalier, et al. 2011. Cell Death. 18: 528-537.	NM_001245728	Q8N8N7	ID=maker-chr5-snap-gene-45.9;Name=maker-chr5-snap-gene-45.9
15		4558828	4585008	+	100190170	prostaglandin reductase 2	PTGR2	Catalyze NAD(P)H to NADP+ Oxidoreductase; prostaglandin metabolic process	Mitochondrial Bax apoptosis	Lalier, et al. 2011. Cell Death. 18: 528-537.	NM_001245728	Q8N8N7	ID=maker-chr5-snap-gene-45.1;Name=maker-chr5-snap-gene-45.1
17		4683253	4724925	-	100223368	fatty acyl-CoA reductase 1	FAR1	Oxidoreductase activity; ether lipid biosynthetic process; phospholipid biosynthesis	Peroxisome acyl-CoA catalysis that compliments mitochondrial acyl-CoA catalysis	Grevengoed et al. 2014. Annu. Rev. Nutr. 34: 1-30.	XM_030273419	Q8WVX9	ID=maker-chr5-snap-gene-47.3;Name=maker-chr5-snap-gene-47.3
21		4993769	4995372	-	751584	brain derived neurotrophic factor	BDNF	Activation of phospholipase C activity; growth factor activity, nerve growth factor binding	Mitochondrial transportation in neurons	Su et al. 2014. J. Biol. Chem. 289: 1213-1226.	XM_012573738	P23560	ID=snap_masked-chr5-processed-gene-50.1;Name=snap_masked-chr5-processed-gene-50.1
4	Ubiquinization	4207849	4221283	+	100223970	DDB1 and CUL4 associated factor 4	DCAF4	Post-translational protein modification; protein ubiquitination			XM_032748476	Q8WV16	ID=maker-chr5-snap-gene-42.6;Name=maker-chr5-snap-gene-42.6
16		4606924	4640295	+	100220022	ubiquitin protein ligase E3 component n-recognin 1	UBR1	Cellular response to lucine; negative regulation of Target of Rapamycin signaling			XM_030275491	Q8IWV7	ID=maker-chr5-snap-gene-48.4;Name=maker-chr5-snap-gene-48.4
6	Transcription	4257473	4292354	+	100221046	RNA binding motif protein 25	RBM25	mRNA binding; mRNA processsing			XM_012574199	P49756	ID=maker-chr5-snap-gene-43.7;Name=maker-chr5-snap-gene-43.7
12		4481691	4534949	+	100223903	mitotic deacetylase associated SANT domain protein	MIDEAS	Transcription corepressor activity; histone deacetylation			XM_032748798	E9Q2I4	ID=maker-chr5-snap-gene-45.0;Name=maker-chr5-snap-gene-45.0
13		4493333	4522089	-	100223903	mitotic deacetylase associated SANT domain protein	MIDEAS	Transcription corepressor activity; histone deacetylation			XM_032748798	E9Q2I4	ID=maker-chr5-snap-gene-45.5;Name=maker-chr5-snap-gene-45.5
